# Unraveling principles of thermodynamics for genome-scale metabolic networks using graph neural networks

**DOI:** 10.1101/2024.01.15.575679

**Authors:** Wenchao Fan, Chuyun Ding, Dan Huang, Weiyan Zheng, Ziwei Dai

## Abstract

The fundamental laws of thermodynamics determine the feasibility of all natural processes including metabolism. Although several algorithms have been developed to predict the most important thermodynamic parameter, the standard Gibbs free energy, for metabolic reactions and metabolites, their application to genome-scale metabolic networks (GEMs) with thousands of metabolites and reactions is still limited. Here, we develop a graph neural network (GNN)- based model dGbyG for predicting Gibbs energy for metabolites and metabolic reactions which outperforms all existing methods in accuracy, versatility, robustness, and generalization ability. By applying dGbyG to the human GEM, Recon3D, we identify a critical subset of reactions with substantial negative values of the standard Gibbs free energy change, which we name thermodynamic driver reactions. These reactions exhibit distinctive network topological characteristics akin to driver nodes defined in control theory and remarkable heterogeneity in enzyme abundance, implying evolutionary constraints on the selection of thermodynamic parameters of metabolic networks. We also develop a thermodynamics-based flux balance analysis (TFBA) approach to integrate reaction thermodynamics with GEMs to curate these models. Our work not only transcends the augmentation of accessible thermodynamic data to facilitate an enriched understanding of metabolism, but also enables refinement of metabolic reconstructions from a thermodynamic perspective, thereby underscoring the critical role of thermodynamics in the accurate modeling of biological systems.
