## Supplementary Table 3 for "Unraveling principles of thermodynamics for genome-scale metabolic networks using graph neural networks"

### Sheet: inconsistent_reaction_single_co
No.		The reaction number in this table.
reaction number		The reaction number from Recon3D.
reaction name		The reaction name from Recon3D.
equation of Mets		The equation of reaction that identifiers of reactants are the metabolite's abbreviation from Recon3D.
equation of Names		The equation of reaction that identifiers of reactants are the metabolite's name from Recon3D.
EC number		The EC number that catalyze the reaction.
Note		Note that built-in Recon3D.
Reference		Reference that built-in Recon3D.
standard dGr		The reaction's Standard Gibbs energy change predicted by dGbyG.
SD of standard dGr		The standard deviation of the reaction's Standard Gibbs energy change predicted by dGbyG.
Correction		Explanation of the mistakes in reaction and correction.
No.	reaction number	reaction name	equation of Mets	equation of Names	EC number	Note	Reference	standard dGr	SD of standard dGr	Correction
1	1589	Folylpolyglutamate Synthetase, Mitochondrial	4.0 glu_L[m] + atp[m] + thf[m] = 3.0 h2o[m] + h[m] + 5thf[m] + adp[m] + pi[m]	4.0 L-Glutamate + Adenosine Triphosphate + 5,6,7,8-Tetrahydrofolate = 3.0 Water + Proton + Pentaglutamyl Folate (Thf) + Adenosine Diphosphate + Orthophosphate	6.3.2.17	IT	PMID:10777604	229.223	22.4029	Experimental evidence in literatures (PMID: 18672898 and PMID: 18232714) suggest that the formation of poly-glutamate derivatives of THF consists of multiple reaction steps, in which a single ATP molecule is consumed in each step. Corrected equation can be seen in BRENDA:EC6.3.2.17 and KEGG (entry: R04241), which is ATP + THF-polyglutamate(n) + L-Glutamate <=> ADP + Orthophosphate + THF-polygluta…
2	3476	Palmitoyl Coenzyme A Hydrolase	h[x] + coa[x] + arachd[x] = h2o[x] + arachdcoa[x]	Proton + Coenzyme A + Arachidonate = Water + Arachidonoyl Coenzyme A	3.1.2.22		PMID:10092594,PMID:6151837	26.5592	0.688222	This reaction is catalyzed by EC:3.1.2.2 instead of EC:3.1.2.22 that built-in Recon3D. Literatures (PMID:6116156) affirmed that CoA thioesters of other long-chain fatty acids could be hydrolyzed by EC:3.1.2.2, meaning that this reaction can occurre backward.
3	5357	RE2112C	h2o[c] + nadp[c] + cholate[c] = o2[c] + h[c] + nadph[c] + dchac[c]	Water + Nicotinamide Adenine Dinucleotide Phosphate + Cholate = Oxygen + Proton + Nicotinamide Adenine Dinucleotide Phosphate - Reduced + Deoxycholate			PMID:11344576,PMID:12393855	410.924	7.99115	same as No.4
4	5358	RE2112R	h2o[r] + nadp[r] + cholate[r] = o2[r] + h[r] + nadph[r] + dchac[r]	Water + Nicotinamide Adenine Dinucleotide Phosphate + Cholate = Oxygen + Proton + Nicotinamide Adenine Dinucleotide Phosphate - Reduced + Deoxycholate	3.3.2.9		PMID:11344576,PMID:12393855	410.924	7.99115	This reaction should happed in barkward direction based-on PMID:12393855 and producing oxygen in such a reaction is impossible in human cells.
5	5989	Aldehyde Dehydrogenase (NAD+)	2.0 h[m] + nadh[m] + thcholstoic[m] = h2o[m] + nad[m] + CE4872[m]	2.0 Proton + Nicotinamide Adenine Dinucleotide - Reduced + 3Alpha,7Alpha,12Alpha-Trihydroxy-5Beta-Cholestanoate = Water + Nicotinamide Adenine Dinucleotide + 3Alpha,7Alpha,12Alpha-Trihydroxy-5Beta-Cholestan-27-Al	1.2.1.3		PMID:1591235	40.0327	7.6458	The direction of this reaction is backward. Evidence is in PMID: 4384252.
6	9007	Folylpolyglutamate Synthetase	atp[c] + 4.0 glu_L[c] + thf[c] = 3.0 h2o[c] + h[c] + adp[c] + pi[c] + 5thf[c]	Adenosine Triphosphate + 4.0 L-Glutamate + 5,6,7,8-Tetrahydrofolate = 3.0 Water + Proton + Adenosine Diphosphate + Orthophosphate + Pentaglutamyl Folate (Thf)	6.3.2.17	IT	PMID:10777604	224.185	22.4029	same as No.1
7	9244	Formation of Mevalonate-Lactone	h[c] + mev_R[c] = h2o[c] + mvlac[c]	Proton + (R)-Mevalonate = Water + Mevalonate-Lactone		Mevalonolactone is a substance obtained by the dehydration of mevalonic acid and is rapidly converted back into mevalonic acid in water. Mevaolonic acid exists in equilibrium with mevalolactone, which is formed by internal condensation of mevalonic acid's terminal alcohol and carboxylic acid functional groups. Mevalonic acid is a key intermediate in the biosynthesis of terpenes and steroids. Meva…	PMID: 11522061	18.6372	2.14256	see Note
8	10567	HMR_1325	nad[c] + prostgf2[c] = h[c] + nadh[c] + prostgh2[c]	Nicotinamide Adenine Dinucleotide + Prostaglandin F2Alpha = Proton + Nicotinamide Adenine Dinucleotide - Reduced + Prostaglandin H2	EC:1.1.1.188			228.887	23.1704	The production of prostaglandin F2alpha (PGF2α) from prostaglandin H2 (PGH2) in arachidonic acid metabolism, a process known to occur in many different types of human cells such as endothelial cells and adipocytes. The reaction should happen in the direction of producing PGF2α from PGH2 based-on literatures (PMID: 22654757 and PMID: 24663124).
9	10738	21-Deoxycortisol, Hydrogen-Donor:Oxygen Oxidoreductase (21-Hydroxylating)	h2o[c] + nadp[c] + crtsl[c] = o2[c] + h[c] + nadph[c] + M00603[c]	Water + Nicotinamide Adenine Dinucleotide Phosphate + Cortisol = Oxygen + Proton + Nicotinamide Adenine Dinucleotide Phosphate - Reduced + 4-Pregnene-11Beta,17Alpha-Diol-3,20-Dione	EC:1.14.99.10			391.059	7.67022	This reaction should happed in barkward direction based-on PMID: 13416221 and producing oxygen in such a reaction is impossible in human cells.
10	10739	Steroid, Hydrogen-Donor:Oxygen Oxidoreductase (17-Alpha-Hydroxylating)	h2o[c] + nadp[c] + M00603[c] = o2[c] + h[c] + nadph[c] + M00285[c]	Water + Nicotinamide Adenine Dinucleotide Phosphate + 4-Pregnene-11Beta,17Alpha-Diol-3,20-Dione = Oxygen + Proton + Nicotinamide Adenine Dinucleotide Phosphate - Reduced + 11Beta-Hydroxyprogesterone	EC:1.14.99.9			401.054	9.40862	This reaction should happed in barkward direction based-on PMID: 6966286 and producing oxygen in such a reaction is impossible in human cells.
11	12937	formation of deoxy-fluvastatin-dinor	nad[x] + coa[x] + h2o[x] + fvs[x] = h[x] + nadh[x] + accoa[x] + h2o2[x] + deoxfvs[x]	Nicotinamide Adenine Dinucleotide + Coenzyme A + Water + fluvastatin = Proton + Nicotinamide Adenine Dinucleotide - Reduced + Acetyl Coenzyme A + Hydrogen Peroxide + deoxy-fluvastatin-dinor	1.3.3.6 ; 4.2.1.17 ; 1.1.1.35 ; 2.3.1.16	probabaly beta-oxidation (as reaction involves loss of carbon atoms). The pathways of metabolism of FV In humans were : 1) hydroxylation at the 5- ; 6-positions of the Indole ring, 2) loss of the 1-isopropyl group, 3) i-oxldatIon, 4) lactone formation, 5) formation of the threo-isomer, ; 6) conjugatIon with eithr glucuronic acid or sulfate. Fluvastatin is almost completely metabolized in the live…	PMID: 9804052, PMID: 8104114	268.944	8.58042	This reaction was concluded without directly experimental evidence. The chemical process that producing main product deoxy-fluvastatin-dinor from main substrate fluvastatin was supposed to be similar to beta-oxidation probabaly (as reaction involves loss of carbon atoms) as said in PMID: 8104114. One hydrogen peroxide was added to product side for element balance. However, producing a hydrogen pe…
12	13380	UDPRIBc	h2o[c] + nad[c] + udpglcur[c] = nadh[c] + co2[c] + udprib[c]	Water + Nicotinamide Adenine Dinucleotide + Uridine-5'-Diphosphate-Glucuronate = Nicotinamide Adenine Dinucleotide - Reduced + Carbon Dioxide + udp-ribose				247.442	23.3687	The UDP group should keep unchanged in the reaction, whereas the structural file of udp-ribose attached to Recon3D has wrong structure in UDP group.
